# SyRI: finding genomic rearrangements and local sequence differences from whole-genome assemblies

**DOI:** 10.1101/546622

**Authors:** Manish Goel, Hequan Sun, Wen-Biao Jiao, Korbinian Schneeberger

**Affiliations:** Max Planck Institute for Plant Breeding Research, D-50829 Cologne, Germany

**Keywords:** Genome comparison, structural rearrangements, structural variations, variant calling, genome alignments, genetics, genome assembly

## Abstract

Genomic differences range from single nucleotide differences to complex structural variation. Current methods typically annotate only differences in sequence (ranging from SNPs to large indels) but do not consider the full complexity of structural rearrangements (including inversions, translocations and duplications), where highly similar sequence changes in location, orientation, or copy-number. Here we present SyRI, a pairwise whole-genome comparison tool for chromosome-level assemblies. SyRI starts by finding rearranged regions and then searches for differences in the sequences, which are distinguished for residing in syntenic or rearranged regions. This distinction is important, as rearranged regions are inherited differently compared to syntenic regions.
