## Additional File 2 for "SyRI: finding genomic rearrangements and local sequence differences from whole-genome assemblies"

### Sheet: Table S1
Table S1: Classes of genomic differences identified by different tools.
Tool	Input data requirement	Inversions	Translocations	Duplications	Indels				Legend
SyRI	Chromosome level-assembly	P	P	P	P				P	Can be identified
AsmVar	Whole genome assembly	P	P	O	P				O	Cannot be identified
Assemblytics	Whole genome assembly	O	O	O	P
Smartie-sv	Whole genome assembly	P	O	O	P
Sniffles	Long read sequencing data	P	O	O	P
Picky	Long read sequencing data	P	O	O	P
LUMPY	Short read sequencing data	P	O	O	P

### Sheet: Table S2
Table S2: Assembly statistics.
Species	Sample/Strain	NCBI Accession	Assembly level	Assembly size	Sequence information (% genome size)	Ambiguous base count	Ambiguous base (% genome)
				After pre-processing
Arabidopsis thaliana	Reference/Col-0	GCA_000001735.3	Chromosome	119146348	0.99844	185738	0.00155891
Arabidopsis thaliana	Ler	GCA_900660825	Chromosome	118057531	0.99974	30500	0.000258349
Homo sapiens	Reference	GCA_000001405.27	Chromosome	3088269832	0.95122	150630620	0.0487751
Homo sapiens	NA12878	GCA_002077035.3	Chromosome	3034960467	0.92194	236915269	0.0780621
Homo sapiens	NA19240	GCA_001524155.4	Chromosome	3037323446	0.92699	221748766	0.073008
Saccharomyces cerevisiae	Reference/S288C	GCA_000146045.2	Chromosome	12071326	1	0	0
Saccharomyces cerevisiae	YJM1447	GCA_000977955.2	Chromosome	12142016	0.9992	9703	0.000799126
Drosophila melanogaster	Reference/iso-1	GCA_000001215.4	Chromosome	133880608	0.99826	232752	0.0017385
Drosophila melanogaster	A4	GCA_002300595.1	Chromosome	135505513	0.99997	3400	2.50912e-05
Zea Mays	Reference/B73	GCA_000005005.6	Chromosome	2106338117	0.191088	1703841700	0.808912
Zea Mays	PH207	GCA_002237485.1	Chromosome	2060278602	0.182477	1684325406	0.817523

### Sheet: Table S3
Tablse S3: Number of large (>1,000,000 bp) deletions identified by each tool
Tool	Count
SyRI	0
AsmVar	0
Assemblytics	0
Sniffles_PB	49
Sniffles_ONT	38
Picky_PB	32
Picky_ONT	30
LUMPY	155

### Sheet: Table S4
Table S4: Command used for generating alignment using MUMmmer
Species	genome A	genome B	Command
A.thaliana	Col-0	Ler	nucmer --maxmatch -c 100 -b 500 -l 50 refgenome qrygenome delta-filter -m -i 90 -l 100 out.delta > out_m_i90_l100.delta show-coords -THrd out_m_i90_l100.delta > out_m_i90_l100.coords
Humans	GRCh39.p12	NA12878	nucmer --maxmatch -c 500 -b 500 -l 100 refgenome qrygenome delta-filter -m -i 90 -l 100 out.delta > out_m_i90_l100.delta show-coords -THrd out_m_i90_l100.delta > out_m_i90_l100.coords
Humans	GRCh39.p12	NA19240	nucmer --maxmatch -c 500 -b 500 -l 100 refgenome qrygenome delta-filter -m -i 90 -l 100 out.delta > out_m_i90_l100.delta show-coords -THrd out_m_i90_l100.delta > out_m_i90_l100.coords
Yeast	S288C	YJM1447	nucmer --maxmatch -c 100 -b 500 -l 50 refgenome qrygenome delta-filter -m -i 90 -l 100 out.delta > out_m_i90_l100.delta show-coords -THrd out_m_i90_l100.delta > out_m_i90_l100.coords
Fruit fly	iso-1	A4	nucmer --maxmatch -c 100 -b 500 -l 50 refgenome qrygenome delta-filter -m -i 90 -l 100 out.delta > out_m_i90_l100.delta show-coords -THrd out_m_i90_l100.delta > out_m_i90_l100.coords
Maize	B73	PH207	nucmer --maxmatch -c 500 -b 500 -l 100 refgenome qrygenome delta-filter -m -i 90 -l 100 out.delta > out_m_i90_l100.delta show-coords -THrd out_m_i90_l100.delta > out_m_i90_l100.coords
